# ExplaiNN: interpretable and transparent neural networks for genomics

**DOI:** 10.1101/2022.05.20.492818

**Authors:** Gherman Novakovsky, Oriol Fornes, Manu Saraswat, Sara Mostafavi, Wyeth W. Wasserman

**Affiliations:** Centre for Molecular Medicine and Therapeutics, Department of Medical Genetics, BC Children’s Hospital Research Institute, University of British Columbia, Vancouver, BC V5Z 4H4, Canada; Division of Computational Genomics and Systems Genetics, German Cancer Research Center (DKFZ), Heidelberg, Germany; European Molecular Biology Laboratory (EMBL), Genome Biology Unit, Heidelberg, Germany; Paul G. Allen School of Computer Science and Engineering, University of Washington (UW), Seattle, USA

## Abstract

Sequence-based deep learning models, particularly convolutional neural networks (CNNs), have shown superior performance on a wide range of genomic tasks. A key limitation of these models is the lack of interpretability, slowing down their adoption by the genomics community. Current approaches to model interpretation do not readily reveal how a model makes predictions, can be computationally intensive, and depend on the implemented architecture. Here, we introduce ExplaiNN, an adaptation of neural additive models[1] for genomic tasks wherein predictions are computed as a linear combination of multiple independent CNNs, each consisting of a single convolutional filter and fully connected layers. This approach brings together the expressiveness of CNNs with the interpretability of linear models, providing global (cell state level) as well as local (individual sequence level) biological insights into the data. We use ExplaiNN to predict transcription factor (TF) binding and chromatin accessibility states, demonstrating performance levels comparable to state-of-the-art methods, while providing a transparent view of the model’s predictions in a straightforward manner. Applied to *de novo* motif discovery, ExplaiNN identifies equivalent motifs to those obtained from specialized algorithms across a range of datasets. Finally, we present ExplaiNN as a plug-and-play platform in which pretrained TF binding models and annotated position weight matrices from reference databases can be easily combined. We expect that ExplaiNN will accelerate the adoption of deep learning by biological domain experts in their daily genomic sequence analyses.
