## Supplementary material for "ExplaiNN: interpretable and transparent neural networks for genomics": Table S1

### Sheet: Sheet1
Matrix ID	Binding mode
MA1101.2	1
MA0841.1	1
MA0476.1	1
MA1988.1	1
MA0835.2	1
MA0462.2	1
MA1634.1	1
MA0655.1	1
MA1633.2	1
MA1132.1	1
MA1142.1	1
MA0099.3	1
MA1144.1	1
MA1135.1	1
MA1138.1	1
MA0478.1	1
MA0477.2	1
MA0490.2	1
MA0491.2	1
MA1137.1	1
MA1128.1	1
MA1141.1	1
MA1134.1	1
MA1928.1	1
MA1130.1	1
MA0489.2	1
MA0501.1	1
MA0150.2	1
MA1520.1	1
MA1521.1	1
MA0496.3	1
MA0089.2	1
MA0591.1	1
MA0659.3	1
MA1600.1	2
MA0114.4	2
MA0484.2	2
MA0808.1	2
MA0809.2	2
MA1121.1	2
MA0090.3	2
MA1608.1	3
MA0700.2	3
MA0885.2	3
MA1476.2	3
MA0703.2	3
MA0601.1	3
MA0793.1	3
MA1549.1	3
MA1530.1	3
MA0724.1	3
MA0125.1	3
MA0642.2	3
MA1500.1	3
MA1502.1	3
MA0910.2	3
MA1498.2	3
MA0875.1	3
MA0876.1	3
MA0674.1	3
MA0675.1	3
MA0893.2	3
MA1496.1	3
MA1499.1	3
MA1504.1	3
MA1507.1	3
MA0618.1	3
MA0707.2	3
MA0068.2	3
MA0709.1	3
MA0666.2	3
MA0708.2	3
MA0879.2	3
MA0882.1	3
MA0880.1	3
MA0881.1	3
MA1481.1	3
MA0644.2	3
MA0027.2	3
MA1577.1	3
MA0654.1	3
MA0720.1	3
MA0630.1	3
MA0716.1	3
MA0717.1	3
MA0721.1	3
MA1519.1	3
MA0701.2	3
MA0075.3	3
MA1505.1	3
MA1495.1	3
MA0904.2	3
MA0612.2	3
MA0900.2	3
MA0158.2	3
MA0902.2	3
MA0132.2	3
MA0723.2	3
MA0705.1	3
MA0704.1	3
MA0702.2	3
MA0912.2	3
MA0722.1	3
MA0725.1	3
MA0726.1	3
MA0621.1	3
MA1497.1	3
MA1501.1	3
MA0661.1	3
MA0706.1	3
MA0887.1	3
MA0888.1	3
MA0892.1	3
MA0903.1	3
MA0662.1	3
MA0634.1	3
MA0718.1	3
MA0894.1	3
MA0699.1	3
MA0889.1	3
MA0890.1	3
MA1463.1	3
MA0710.1	3
MA0886.1	3
MA0658.1	3
MA0628.1	3
MA0769.2	4
MA1421.1	4
MA0768.2	4
MA0523.1	4
MA1991.1	4
MA1494.1	4
MA1148.1	4
MA0115.1	4
MA0677.1	4
MA0855.1	4
MA0512.2	4
MA0856.1	4
MA1550.1	4
MA1537.1	4
MA1574.1	4
MA0065.2	4
MA0504.1	4
MA0019.1	5
MA1636.1	5
MA0833.2	5
MA0102.4	5
MA0836.2	5
MA0043.3	5
MA0025.2	5
MA0843.1	5
MA0639.1	5
MA0838.1	5
MA0466.3	5
MA0837.2	5
MA0698.1	6
MA1123.2	6
MA1638.1	6
MA1467.2	6
MA0091.1	6
MA1109.1	6
MA1618.1	6
MA1642.1	6
MA0668.2	6
MA1108.2	6
MA1570.1	6
MA0607.2	6
MA0826.1	6
MA0818.2	6
MA0678.1	6
MA0827.1	6
MA1468.1	6
MA0461.2	6
MA0669.1	6
MA0623.2	6
MA0817.1	6
MA1568.1	6
MA0783.1	6
MA1571.1	6
MA1572.1	6
MA0796.1	6
MA0797.1	6
MA1631.1	6
MA0830.2	6
MA0499.2	6
MA0745.2	6
MA1620.1	6
MA1621.1	6
MA0103.3	6
MA1648.1	6
MA0522.3	6
MA0820.1	6
MA1558.1	6
MA1559.1	6
MA0832.1	6
MA1485.1	6
MA0100.3	6
MA0500.2	6
MA0521.2	6
MA1619.1	6
MA1641.1	6
MA1472.2	6
MA0691.1	6
MA0665.1	6
MA0667.1	6
MA0048.2	6
MA1635.1	6
MA1993.1	6
MA1997.1	6
MA0633.2	6
MA0816.1	6
MA1100.2	6
MA0116.1	7
MA0154.4	7
MA1604.1	7
MA1637.1	7
MA0003.4	7
MA0814.2	7
MA0812.1	7
MA1569.1	7
MA0813.1	7
MA0815.1	7
MA0872.1	7
MA0810.1	7
MA0811.1	7
MA0524.2	7
MA0866.1	8
MA0870.1	8
MA1603.1	8
MA1561.1	8
MA1562.1	8
MA0869.2	8
MA0442.2	8
MA0867.2	8
MA0143.4	8
MA1120.1	8
MA0514.2	8
MA0078.2	8
MA0087.2	8
MA1563.2	8
MA0077.1	8
MA0515.1	8
MA1152.1	8
MA0868.2	8
MA1933.1	9
MA1939.1	9
MA0687.1	9
MA1508.1	9
MA1946.1	9
MA1947.1	9
MA1942.1	9
MA1952.1	9
MA1935.1	9
MA1950.1	9
MA1936.1	9
MA1956.1	9
MA1953.1	9
MA1954.1	9
MA1955.1	9
MA0081.2	9
MA0080.6	9
MA0136.3	9
MA0750.2	9
MA0640.2	9
MA0598.3	9
MA1992.1	9
MA0473.3	9
MA0761.2	9
MA0062.3	9
MA0474.3	9
MA0686.1	9
MA1708.1	9
MA1483.2	9
MA0641.1	9
MA0645.1	9
MA0475.2	9
MA0098.3	9
MA0760.1	9
MA0763.1	9
MA0764.3	9
MA0028.2	9
MA0765.3	9
MA0156.3	9
MA0076.2	9
MA0759.2	9
MA0762.1	9
MA1484.1	9
MA1943.1	9
MA1949.1	9
MA1948.1	9
MA1940.1	9
MA1944.1	9
MA1931.1	9
MA1957.1	9
MA1958.1	9
MA1932.1	9
MA1937.1	9
MA0877.3	10
MA0635.1	10
MA0041.2	10
MA0847.3	10
MA1487.2	10
MA0084.1	10
MA0850.1	10
MA0033.2	10
MA0042.2	10
MA0848.1	10
MA0849.1	10
MA1489.1	10
MA0031.1	10
MA0613.1	10
MA0614.1	10
MA0040.1	10
MA0851.1	10
MA1607.1	10
MA0030.1	10
MA0846.1	10
MA0845.1	10
MA0032.2	10
MA0852.2	10
MA0593.1	10
MA1606.1	10
MA0480.2	10
MA1103.2	10
MA0047.3	10
MA1683.1	10
MA0481.3	10
MA0148.4	10
MA0157.3	10
MA0029.1	11
MA0766.2	11
MA0035.4	11
MA0036.3	11
MA1104.2	11
MA0482.2	11
MA1970.1	11
MA0037.4	11
MA0594.2	12
MA0905.1	12
MA0908.1	12
MA1503.1	12
MA0485.2	12
MA0907.1	12
MA0911.1	12
MA0651.2	12
MA0873.1	12
MA0906.1	12
MA1506.1	12
MA0009.2	13
MA0804.1	13
MA0595.1	13
MA0596.1	13
MA1960.1	13
MA0806.1	13
MA0807.1	13
MA0801.1	13
MA0803.1	13
MA0805.1	13
MA0800.1	13
MA1567.2	13
MA1565.1	13
MA0802.1	13
MA0689.1	13
MA0688.1	13
MA0690.2	13
MA1566.2	13
MA1985.1	14
MA1538.1	14
MA1539.1	14
MA1146.1	14
MA1147.1	14
MA1602.1	15
MA1153.1	15
MA0795.1	15
MA1557.1	15
MA1579.1	16
MA1649.1	16
MA0771.1	16
MA0486.2	16
MA0770.1	16
MA0502.2	17
MA0060.3	17
MA1644.1	17
MA0862.1	18
MA0604.1	18
MA1470.1	18
MA1143.1	18
MA1129.1	18
MA1136.1	18
MA1127.1	18
MA1131.1	18
MA1475.1	18
MA1133.1	18
MA1139.1	18
MA0605.2	18
MA0840.1	18
MA0656.1	18
MA1140.2	18
MA0609.2	18
MA1145.1	18
MA0834.1	18
MA1951.1	18
MA1126.1	18
MA0492.1	18
MA0488.1	18
MA1632.1	18
MA0018.4	18
MA0007.3	19
MA0113.3	19
MA0727.1	19
MA1552.1	20
MA1553.1	20
MA1555.1	20
MA1556.1	20
MA0014.3	20
MA1995.1	20
MA0004.1	21
MA0006.1	21
MA0822.1	21
MA0608.1	21
MA0259.1	21
MA0622.1	21
MA1106.1	21
MA0819.2	21
MA0059.1	21
MA0147.3	21
MA0104.4	21
MA0464.2	21
MA1464.1	21
MA0663.1	21
MA0664.1	21
MA0692.1	21
MA0831.3	21
MA0636.1	21
MA1493.1	21
MA1099.2	21
MA0649.1	21
MA0616.2	21
MA0823.1	21
MA0821.2	21
MA1560.1	21
MA0626.1	21
MA0058.3	21
MA0825.1	21
MA0526.4	21
MA0871.2	21
MA0603.1	21
MA1474.1	21
MA0844.1	21
MA0638.1	21
MA0839.1	21
MA1466.1	21
MA0620.3	21
MA0093.3	21
MA0829.2	21
MA0828.2	21
MA0896.1	22
MA0897.1	22
MA0898.1	22
MA1518.2	22
MA0874.1	22
MA0853.1	22
MA0854.1	22
MA0069.1	23
MA0067.2	23
MA0779.1	23
MA0781.1	23
MA0619.1	24
MA0142.1	24
MA1962.1	24
MA0789.1	24
MA0792.1	24
MA0784.2	24
MA1115.1	24
MA0788.1	24
MA0786.1	24
MA0787.1	24
MA0785.1	24
MA0627.2	24
MA0507.2	24
MA0509.3	25
MA0798.3	25
MA0600.2	25
MA0510.2	25
MA1554.1	25
MA1724.1	25
MA0799.2	25
MA0610.1	26
MA1479.1	26
MA1478.1	26
MA1707.1	26
MA1514.1	27
MA0657.1	27
MA1107.2	27
MA1627.1	27
MA0472.2	27
MA0162.4	27
MA0732.1	27
MA0733.1	27
MA1578.1	27
MA0528.2	27
MA1965.1	27
MA1516.1	27
MA1515.1	27
MA1517.1	27
MA0741.1	27
MA1512.1	27
MA0746.2	27
MA0747.1	27
MA1564.1	27
MA0599.1	27
MA1959.1	27
MA0493.2	27
MA0079.5	27
MA0685.2	27
MA0516.3	27
MA0740.2	27
MA0742.2	27
MA1511.2	27
MA1513.1	27
MA1961.1	27
MA0753.2	27
MA0039.4	27
MA1522.1	27
MA1653.1	27
MA1630.2	27
MA1643.1	28
MA0119.1	28
MA1527.1	28
MA1528.1	28
MA0479.1	29
MA1480.1	29
MA0719.1	29
MA0711.1	29
MA0682.2	29
MA1547.2	29
MA0712.2	29
MA0714.1	29
MA0467.2	29
MA0648.1	29
MA0891.1	29
MA0660.1	30
MA0773.1	30
MA0497.1	30
MA0052.4	30
MA1149.1	31
MA0159.1	31
MA0730.1	31
MA0858.1	31
MA1599.1	32
MA1117.1	32
MA0056.2	32
MA0105.4	32
MA0778.1	32
MA0101.1	32
MA0107.1	32
MA1968.1	33
MA0647.1	33
MA1105.2	33
MA1119.1	33
MA1118.1	33
MA2001.1	33
MA1114.1	34
MA0782.2	34
MA0498.2	34
MA0774.1	34
MA0775.1	34
MA0756.2	35
MA0780.1	35
MA0755.1	35
MA0754.2	35
MA0694.1	36
MA0695.1	36
MA1990.1	36
MA0734.3	36
MA0743.2	37
MA0744.2	37
MA0681.2	38
MA0884.2	38
MA0468.1	38
MA0713.1	38
MA0715.1	38
MA0592.3	39
MA0505.2	39
MA1541.1	39
MA1540.2	39
MA1150.1	39
MA0072.1	39
MA1151.1	39
MA0676.1	39
MA1534.1	39
MA0693.3	39
MA0071.1	39
MA0160.2	39
MA1535.1	39
MA1536.1	39
MA0017.2	39
MA1112.2	39
MA0643.1	39
MA0141.3	39
MA1110.2	39
MA1111.1	39
MA1996.1	39
MA1945.1	40
MA1967.1	40
MA1934.1	40
MA1941.1	40
MA1966.1	40
MA0790.1	41
MA0683.1	41
MA0791.1	41
MA1471.1	41
MA0046.2	41
MA0153.2	41
MA0070.1	41
MA1640.1	41
MA1639.1	41
MA1113.2	41
MA0757.1	41
MA0679.2	41
MA0135.1	41
MA0680.2	41
MA1709.1	42
MA1418.1	42
MA0772.1	42
MA0653.1	42
MA1419.1	42
MA0652.1	42
MA1420.1	42
MA1623.1	42
MA0050.3	42
MA0517.1	42
MA0051.1	42
MA1509.1	42
MA1971.1	42
MA0520.1	43
MA0731.1	43
MA0463.2	43
MA1625.1	43
MA0518.1	43
MA0519.1	43
MA1624.1	43
MA0137.3	43
MA0144.2	43
MA0152.2	44
MA0606.2	44
MA0624.2	44
MA0625.2	44
MA1525.2	44
MA1116.1	44
MA1601.2	44
MA1963.1	45
MA1125.1	45
MA0901.2	45
MA0465.2	45
MA0650.3	45
MA0909.3	45
MA0878.3	45
MA0913.2	45
MA0899.1	45
MA1473.1	45
MA0696.1	46
MA0751.1	46
MA1584.1	46
MA0736.1	46
MA0737.1	46
MA0735.1	46
MA1491.2	46
MA1531.1	47
MA1532.2	47
MA0729.1	47
MA0857.1	47
MA0728.1	47
MA0859.1	47
MA0777.1	48
MA0776.1	48
MA1544.1	48
MA1545.1	48
MA0738.1	49
MA0739.1	49
MA0161.2	49
MA0670.1	49
MA0671.1	49
MA1979.1	49
MA0597.2	49
MA0106.3	50
MA0525.2	50
MA0861.1	50
MA0495.3	51
MA0117.2	51
MA0842.2	51
MA0646.1	52
MA0767.1	52
MA1727.1	53
MA0024.3	53
MA0470.2	53
MA0864.2	53
MA0469.3	53
MA0748.2	53
MA1122.1	53
MA0471.2	53
MA0758.1	53
MA0865.2	53
MA1523.1	54
MA1645.1	54
MA0063.2	54
MA0122.3	54
MA1994.1	54
MA0673.1	54
MA2003.1	54
MA0914.1	54
MA0672.1	54
MA0124.2	54
MA0483.1	55
MA0038.2	55
MA1542.1	56
MA1646.1	56
MA1593.1	56
MA1629.1	56
MA1628.1	56
MA0697.2	56
MA1730.1	57
MA1655.1	57
MA1725.1	57
MA1969.1	58
MA0494.1	58
MA0860.1	58
MA1576.1	58
MA0066.1	59
MA0112.3	59
MA0258.2	59
MA0511.2	60
MA1989.1	60
MA0002.2	60
MA0684.2	60
MA0074.1	61
MA1533.1	61
MA0155.1	62
MA1102.2	62
MA1615.1	62
MA1548.1	62
MA1986.1	62
MA0088.2	63
MA1716.1	63
MA2002.1	64
MA0092.1	64
MA1964.1	64
MA1587.1	65
MA1596.1	65
MA1585.1	66
MA1717.1	66
MA0506.2	67
MA0632.2	67
MA1650.1	67
MA1720.1	68
MA0611.2	68
MA0749.1	69
MA0527.1	69
MA1718.1	70
MA1974.1	70
MA1654.1	71
MA1977.1	71
MA1588.1	72
MA1729.1	73
MA1710.1	74
MA1652.1	74
MA1529.1	75
MA1721.1	75
MA1930.1	76
MA0139.1	76
MA1929.1	76
MA1713.1	77
MA1982.1	77
MA1723.1	78
MA1976.1	78
MA0146.2	79
MA1972.1	80
MA0895.1	81
MA1657.1	81
MA0163.1	82
MA1581.1	83
MA1524.2	84
MA1651.1	84
MA0095.3	84
MA0111.1	85
MA1728.1	86
MA0794.1	87
MA0752.1	88
MA1154.1	89
MA0149.1	90
MA1124.1	90
MA1546.1	91
MA1656.1	92
MA1998.1	93
MA1999.1	94
MA0108.2	95
MA1978.1	95
MA1938.1	96
MA0151.1	97
MA1726.1	98
MA1981.1	99
MA1987.1	100
MA0602.1	101
MA1583.1	102
MA1597.1	103
MA1731.1	104
MA0631.1	105
MA0615.1	106
MA1714.1	107
MA0883.1	108
MA1616.1	109
MA0164.1	110
MA1684.1	110
MA1589.1	111
MA1719.1	112
MA0508.3	113
MA1592.1	114
MA0629.1	115
MA0131.2	116
MA0083.3	117
MA1975.1	118
MA0145.2	119
MA0140.2	120
MA1594.1	121
MA1573.2	121
MA1984.1	122
MA1712.1	123
MA1580.1	124
MA0863.1	125
MA1711.1	126
MA1647.2	127
MA1715.1	128
MA1980.1	129
MA1983.1	130
MA0130.1	131
MA1155.1	132
MA1722.1	133
MA0138.2	134
MA0073.1	135
MA1575.1	136
MA1973.1	137
