## Supplementary material for "ExplaiNN: interpretable and transparent neural networks for genomics": Table S2

### Sheet: Sheet1
DanQ model	AUPRC
SNAI2	0.985178
USF2	0.979207
TFE3	0.976844
GRHL2	0.97399
ZKSCAN1	0.9715
VSX2	0.969124
DUX4	0.967179
DMRT1	0.966264
USF1	0.963959
MTF1	0.961457
CRX	0.957564
NRF1	0.955867
MITF	0.955153
NFYC	0.95231
NKX3-2	0.951289
RFX2	0.951179
NEUROD2	0.951007
MAFG	0.949961
HNF1B	0.947433
MYF5	0.9464
NEUROG2	0.942443
SPIB	0.942236
NR5A1	0.937196
IKZF2	0.936441
HLF	0.934717
NFYB	0.934698
ETV2	0.926764
HOXD13	0.925547
NFE2L1	0.925109
PRDM4	0.92508
MAFF	0.922842
GATA1	0.916158
EBF4	0.915998
ADNP	0.915961
TFAP2A	0.914373
PDX1	0.911279
TFAP2C	0.909838
DLX2	0.906789
MAF	0.906418
NKX6-1	0.905088
CEBPG	0.902591
MSGN1	0.901622
TGIF1	0.901318
LHX3	0.897442
RFX6	0.896196
CTCFL	0.895823
HOXC9	0.895392
HOXA13	0.89522
REL	0.894529
CEBPD	0.892321
MYOG	0.892107
DDIT3	0.891868
AHR	0.890171
ELF1	0.890144
NFE2	0.889942
FOXG1	0.888127
DLX5	0.887633
NFATC2	0.88759
DLX1	0.88749
OVOL2	0.887258
NR5A2	0.886568
EGR1	0.883135
SOX3	0.881967
OTX2	0.881873
FOSL2	0.881004
BHLHE41	0.878048
TBX19	0.876554
IRF8	0.876373
MEIS1	0.875399
DMRTB1	0.875265
NKX2-5	0.873388
IRF9	0.872982
EBF2	0.871941
THAP11	0.871289
ZIC2	0.870676
PAX3	0.87066
ATF4	0.869361
HNF4G	0.8682
ASCL1	0.867547
ZFP57	0.862762
ESRRB	0.861873
FOXA1	0.860222
HOXB5	0.859928
POU2F1	0.859873
FOXA2	0.859771
LHX1	0.859424
WT1	0.85906
TEAD1	0.8585
ESRRG	0.856971
HOXB4	0.856047
HNF4A	0.853999
CUX2	0.85369
ISL1	0.853122
MAFB	0.852199
EBF1	0.852063
LMX1B	0.851732
SP5	0.850677
TBX6	0.85055
NFATC1	0.850348
MAFK	0.849916
PKNOX1	0.849367
AR	0.847508
SALL4	0.84723
MEF2C	0.846566
FOSB	0.845564
ERG	0.844788
GATA4	0.844529
SIX2	0.843035
SPI1	0.840726
CEBPE	0.839142
LYL1	0.837982
TRPS1	0.836889
ETS2	0.835717
STAT4	0.835149
NKX2-1	0.835142
NR2F2	0.833906
HES5	0.833854
IRF5	0.833188
LRRFIP1	0.829757
TAL1	0.829204
FOXK1	0.827573
BATF3	0.826791
TLX1	0.825789
OLIG2	0.824547
BATF	0.82448
NKX3-1	0.823959
FOS	0.823676
PROP1	0.823025
FOSL1	0.821662
MYOD1	0.8207
BHLHE40	0.820684
GLI2	0.8205
PRDM16	0.820184
FOXA3	0.819657
ELF5	0.819229
WIZ	0.817648
LHX2	0.817457
NFIL3	0.815639
TFCP2L1	0.815471
NR6A1	0.813615
PITX1	0.813415
HAND2	0.812399
ESRRA	0.812163
CDX2	0.81085
MAX	0.806853
STAT2	0.806775
JUNB	0.806433
TBX20	0.805762
TEAD4	0.805741
CEBPA	0.804139
SIX4	0.803711
MEF2D	0.803288
GATA3	0.80319
PPARD	0.802851
ATF3	0.801769
RXRA	0.801655
ATOH1	0.801194
ZIC3	0.801186
HAND1	0.800023
NPAS4	0.794731
SOX11	0.792818
FOXL2	0.792547
TCF7L2	0.791907
KLF5	0.791831
PTF1A	0.791637
JUND	0.789454
RFX1	0.789382
YY1	0.789336
RUNX3	0.789121
SOX15	0.78734
PPARA	0.787282
NFIB	0.786222
POU3F2	0.785004
FOXO3	0.783029
GATA6	0.782897
MYBL1	0.782739
SOX10	0.782061
KLF3	0.781945
IRF3	0.781037
HOXC10	0.780875
STAT5B	0.780539
HOXA9	0.780522
PAX5	0.776478
BHLHA15	0.775811
CEBPB	0.774885
BACH2	0.774397
TBR1	0.77165
POU5F1	0.771511
IKZF3	0.77131
ZBTB16	0.770767
HES1	0.770166
NANOG	0.768256
NKX2-2	0.76791
MAZ	0.767549
NFYA	0.767044
NR1H4	0.766829
BCL6	0.766265
RUNX2	0.765123
KLF4	0.764873
NEUROD1	0.764058
IRF7	0.763867
HIF1A	0.763505
GFI1B	0.763491
MYB	0.763328
PROX1	0.762954
EGR2	0.761931
GRHL3	0.761309
HNF1A	0.7611
SP3	0.760354
ERF	0.759808
E2F4	0.758959
FLI1	0.758732
GATA2	0.757889
DLX3	0.755528
MAFA	0.754616
OSR1	0.7542
PAX7	0.753709
MXI1	0.752715
ARNT2	0.752685
JUN	0.752625
E2F3	0.75261
IRF1	0.751508
NR1D2	0.750447
NR4A1	0.749481
LHX6	0.749184
TBX21	0.747837
HEY1	0.747268
SRF	0.745956
CTCF	0.745691
SOX4	0.744978
CLOCK	0.74453
PRDM1	0.74251
FOXP1	0.741791
STAT6	0.741403
SOX6	0.740166
SIM2	0.739374
SOX17	0.73901
TCF12	0.738973
MYCN	0.73836
MEF2A	0.738137
PRDM5	0.737971
TCF4	0.737111
RARA	0.736004
SMAD1	0.734028
BACH1	0.733956
ZBTB2	0.731736
FEZF2	0.730143
IKZF1	0.729239
PHOX2A	0.729054
ARNTL	0.728862
NR1H2	0.727817
TBX3	0.726379
STAT5A	0.723292
EOMES	0.721854
BCL11B	0.719983
TWIST2	0.718721
PBX1	0.718242
TGIF2	0.717711
SNAI1	0.717448
STAT1	0.714783
IRF4	0.713703
TBX5	0.713453
SATB1	0.713032
SP1	0.711663
REST	0.711474
HEY2	0.709786
SOX2	0.709431
KLF9	0.705832
PAX6	0.705389
ESR2	0.704625
RELB	0.704337
POU2F3	0.704039
VDR	0.702658
ETV6	0.702255
GLI3	0.701512
THRB	0.696454
SP9	0.696314
PGR	0.695715
SP7	0.695568
FOXO1	0.694926
FOXN1	0.693575
SOX5	0.693341
SOX13	0.68972
DLX6	0.689717
IRF2	0.687333
RARB	0.687139
MYT1L	0.687066
ZBTB17	0.687025
NR3C1	0.685896
ATF2	0.68556
PPARG	0.683004
THAP1	0.681443
TCF7L1	0.679012
FOXH1	0.678577
RUNX1	0.677983
E2F1	0.676548
FOXJ2	0.672964
TCF7	0.66995
TCF3	0.668807
RORC	0.668481
CREB1	0.667815
ETS1	0.667349
SREBF1	0.664245
SMAD4	0.663362
NR1H3	0.662336
ATF7	0.661534
SOX30	0.661333
ATF1	0.660408
RORA	0.660201
TWIST1	0.657586
ZBTB11	0.657072
ELK1	0.656992
NFE2L2	0.656258
RELA	0.653362
ZBTB7B	0.652524
BBX	0.651308
SHOX2	0.650485
SMAD2	0.649143
KLF1	0.647909
GABPA	0.647165
FOXD3	0.645046
SALL1	0.643639
STAT3	0.643321
ASCL2	0.642997
LEF1	0.640614
TEAD2	0.639988
SATB2	0.639727
MYC	0.638072
ETV5	0.637139
RBPJ	0.636592
GFI1	0.635483
TBX4	0.633575
FOXP3	0.627915
NFAT5	0.618804
CREB3L2	0.617438
GLI1	0.616629
XBP1	0.612975
SOX9	0.612301
POU3F1	0.610692
HSF1	0.600116
ESR1	0.597294
HSF2	0.596901
NR1D1	0.591648
NFIC	0.589531
EHF	0.589036
SMAD3	0.587007
ZFAT	0.585275
SIX6	0.565882
NFKB1	0.517475
E4F1	0.504853
